# MAP Kinase inhibition reshapes tumor microenvironment of mouse pancreatic cancer by depleting anti-inflammatory macrophages

**DOI:** 10.1101/759779

**Authors:** Pietro Delfino, Christian Neander, Dea Filippini, Sabrina L. D’Agosto, Caterina Vicentini, Elena Fiorini, Francesca Lupo, Claudia Fiorini, Borislav Rusev, Gael D. Temgue Tane, Francesco De Sanctis, Michele Simbolo, Stefano Ugel, Vincenzo Bronte, Matteo Fassan, Rita T. Lawlor, Federico Boschi, Stefano Barbi, Aldo Scarpa, Phyllis F. Cheung, Jens T. Siveke, Vincenzo Corbo

## Abstract

The RAF/MEK/ERK (MAP Kinase) pathway is the index oncogenic signaling towards which many compounds have been developed and tested for the treatment of KRAS-driven cancers, including pancreatic ductal adenocarcinoma (PDA). Here, we explored the immunological changes induced by targeted MEK1/2 inhibition (MEKi) using trametinib in preclinical mouse models of PDA. We evaluated the dynamic changes in the immune contexture of mouse PDA upon MEKi using a multidimensional approach (mRNA analyses, flow cytometry, and immunophenotyping). Effect of MEKi on the viability and metabolism of macrophages was investigated *in vitro*. We showed that transcriptional signatures of MAP Kinase activation are enriched in aggressive human PDA subtype (squamous/basal-like/quasimesenchymal), while short term MEKi treatment in mouse PDA induced subtype switching. Integrative mRNA expression and immunophenotypic analyses showed that MEKi reshapes the immune landscape of PDA by depleting rather than reprogramming macrophages, while augmenting infiltration by neutrophils. Depletion of macrophages is observed early in the course of *in vivo* treatment and is at least partially due to their higher sensitivity to MEKi. Tumor-associated macrophages were consistently reported to interfere with gemcitabine uptake by PDA cells. Here, our *in vivo* studies show a superior antitumor activity upon combination of MEKi and gemcitabine using a sequential rather than simultaneous dosing protocol. Our results show that MEK inhibition induces a dramatic remodeling of the tumor microenvironment of mouse PDA through depletion of macrophages, which substantially improves the antitumor activity of gemcitabine.
