## Supplementary Table 1 for "MAP Kinase inhibition reshapes tumor microenvironment of mouse pancreatic cancer by depleting anti-inflammatory macrophages"

### Sheet: Foglio1
	Supplementary Table 1. PDA expression datasets used for data mining.
	Dataset_ID	Technology	Reference	PMID	Samples Number	Platform	Used
	GSE15471	Microarray	Badea L, 2008	https://www.ncbi.nlm.nih.gov/pubmed/19260470	39	GPL570_Affymetrix Human Genome U133 Plus 2.0 Array	Supplementary Figure
	GSE17891	Microarray	Collisson EA, 2011	https://www.ncbi.nlm.nih.gov/pubmed/21460848	27	GPL570_Affymetrix Human Genome U133 Plus 2.0 Array	Supplementary Figure
	GSE21501	Microarray	Stratford JK, 2010	https://www.ncbi.nlm.nih.gov/pubmed/20644708	132	GPL4133_Agilent-014850 Whole Human Genome Microarray 4x44K G4112F	Supplementary Figure
	GSE28735	Microarray	Zhang G, 2012; 2013	https://www.ncbi.nlm.nih.gov/pubmed/22363658; https://www.ncbi.nlm.nih.gov/pubmed/23918603	45	GPL6244_Affymetrix Human Gene 1.0 ST Array	Supplementary Figure
	GSE42952	Microarray	Van den broeck A, 2012	https://www.ncbi.nlm.nih.gov/pubmed/22925330	12	GPL570_Affymetrix Human Genome U133 Plus 2.0 Array	Supplementary Figure
	GSE55643	Microarray	Jamieson NB, 2014	https://www.ncbi.nlm.nih.gov/pubmed/25415223	45	GPL6480_Agilent-014850 Whole Human Genome Microarray 4x44K G4112F	Supplementary Figure
	GSE57495	Microarray	Chen DT, 2015	https://www.ncbi.nlm.nih.gov/pubmed/26247463	63	GPL15048_Rosetta/Merck Human RSTA Custom Affymetrix 2.0 microarray	Supplementary Figure
	GSE60980	Microarray	Sandhu V, 2015	https://www.ncbi.nlm.nih.gov/pubmed/25579086	49	GPL14550_Agilent-028004 SurePrint G3 Human GE 8x60K Microarray	Supplementary Figure
	GSE62165	Microarray	Janky R, 2016	https://www.ncbi.nlm.nih.gov/pubmed/27520560	118	GPL13667_Affymetrix Human Genome U219 Array	Supplementary Figure
	GSE62452	Microarray	Yang S, 2016	https://www.ncbi.nlm.nih.gov/pubmed/27197190	69	GPL6244_Affymetrix Human Gene 1.0 ST Array	Supplementary Figure
	GSE71729	Microarray	Moffitt RA, 2015	https://www.ncbi.nlm.nih.gov/pubmed/26343385	145	GPL20769_Agilent-014850 Whole Human Genome Microarray 4x44K G4112F	Supplementary Figure
	GSE77858	Microarray	Hamidi H, 2016	Not published	46	GPL7264_Agilent-012097 Human 1A Microarray (V2) G4110B	Supplementary Figure
	ICGC_array	Microarray	Bailey P, 2016 [1]	https://www.ncbi.nlm.nih.gov/pubmed/26909576	269	GPL10558_HumanHT-12 v4 Expression BeadChips	Supplementary Figure
	TCGA	RNA-Seq	Raphael BJ, 2017	https://www.ncbi.nlm.nih.gov/pubmed/28810144	149	Illumina HiSeq 2000	Main Figure
	ICGC	RNA-Seq	Bailey P, 2016 [2]	https://www.ncbi.nlm.nih.gov/pubmed/26909576	69	Illumina HiSeq 2000	Main Figure
	GSE79668	RNA-Seq	Kirby MK, 2016	https://www.ncbi.nlm.nih.gov/pubmed/27282075	51	Illumina HiSeq 2000	Supplementary Figure
