## Supplementary Table 2 for "MAP Kinase inhibition reshapes tumor microenvironment of mouse pancreatic cancer by depleting anti-inflammatory macrophages"

### Sheet: Supplementary Table 2a
Supplementary Table 2a-Immune cell and Immune metagenes used for RNA sequencing data
PMN	TAM	CD103+DC	DC		Signature	Reference
Cxcr2	Arg1	Irf8	Ccr1		PMN	Adapted from Wang G et al. Cancer Discovery. 2016. PMID: 26701088
Mpo	Ccl12	Xcr1	lyn		TAM	Adapted from Bailey et al. Nature 2016. PMID: 26909576 and Wang G et al. Cancer Discovery. 2016. PMID: 26701088
Ly6g	Ccl17	Itgae	tgfb1		CD103+DC	Li J. et al. Immunity. 2018. PMID: 29958801
Lcn2	Ccr2	Itgax	ccr2		DC	Nanostring
Mmp9	Cd68		rag1
S100a8	Il33		cd86
S100a9	Maf		cd40
Cxcl5	Mrc1		ccr5
	Emr1		relb
			cd83
			ccl5
			ccl19
			cxcr4

### Sheet: Supplementary Table 2b
Supplementary Table 2b-Immune cell and Immune metagenes used for Nanostring data
TREG	CTLs	TAM	AP	CD103+DC	DC	T cell co-inhibition		Signature	Reference
Foxp3	Prf1	Arg1	Ifng	Irf8	ccr1	LAG3		TREG	Adapted from Bailey et al. Nature 2016. PMID: 26909576
Cd4	Gzmb	Ccl12	Cd4	Xcr1	lyn	CTLA4		CTLs	Adapted from Bailey et al. Nature 2016. PMID: 26909576
	Gzma	Ccl17	Cd74	Itgae	tgfb1	CD274		B cells	Adapted from Bailey et al. Nature 2016. PMID: 26909576
	Cd8a	Ccr2	Cd8a	Itgax	ccr2	CD160		T cells	Adapted from Bailey et al. Nature 2016. PMID: 26909576
		Cd68	Cd8b1		rag1	BTLA		TAM	Adapted from Bailey et al. Nature 2016. PMID: 26909576 and Wang G et al. Cancer Discovery. 2016. PMID: 26701088
B cells	T cells	Maf	Ciita		cd86	C10orf54		AP	Reactome
Cd19	Cd3e	Mrc1	Creb1		cd40	LAIR1		CD103+DC	Li J. et al. Immunity. 2018. PMID: 29958801
Ms4a1	Cd3d	Emr1	Ctsl		ccr5	HAVCR2		T-cell coinhibition	Bailey et al. Nature 2016. PMID: 26909576
	Cd3g		Ctss		relb	CD244		DC	Nanostring
	Cd247		H2-Aa	PMN	cd83	TIGIT		PMN	Adapted from Wang G et al. Cancer Discovery. 2016. PMID: 26701088
			H2-Ab1	Cxcr2	ccl5
			H2-D1	Mpo	ccl19
			H2-Dma	Lcn2	cxcr4
			H2-DMb1	Mmp9
			H2-DMb2	S100a8
			H2-Ea-ps
			H2-Eb1
			H2-K1
			H2-M3
			H2-Ob
			H2-Q1
			H2-Q10
			H2-Q2
			H2-T23
			Klrc1
			Klrd1
			Tap1
			Tap2
			Tapbp
			Tnf
			Psme1
			Psme2
			Psme2B
			Psme3
			Hspa8
			Hspa1L
			Hspa1A-Hspa1B
			Hspa2
			Hspa4
			Hsp90Aa1
			Hsp90Ab1
			H2-M2
			H2-M9
			H2-Q7
			H2-Q8
			H2-T22
			H2-T24
			H2-T3
			H2-T9
			H2-M10.4
			H2-M11
			H2-M1
			H2-M10.5
			H2-M10.2
			H2-M10.6
			H2-T10
			H2-Q6
			H2-M10.3
			H2-Bl
			H2-M10.1
			Mhc
			H2-T18
			H2-Q9
			Gm8909
			H2-L
			Gm10499
			H2-Q4
			H2-T-Ps
			Gm11127
			H2-M5
			Gm7030
			Canx
			B2M
			Pdia3
			Calr
			Kir3Dl1
			Kir3Dl2
			Klrc2-Klrc3
			Ifi30
			Lgmn
			Ctsb
			H2-Oa
			Rfx5
			Rfxank
			Rfxap
			Nfya
			Nfyb
			Nfyc
			Hspa5
