## Supplementary Table 4 for "MAP Kinase inhibition reshapes tumor microenvironment of mouse pancreatic cancer by depleting anti-inflammatory macrophages"

### Sheet: Supplementary Table 3
Supplementary Table 4. Differentially expressed genes between MEKi-treated and vehicle-treated mice
ensembl_gene_id	gene_biotype	mgi_symbol	logFC	AveExpr	t	P.Value	adj.P.Val	B
ENSMUSG00000025431	protein_coding	Crisp1	-1.98115	8.93826	-6.83675	9.51747e-05	0.0197122	1.87613
ENSMUSG00000022157	protein_coding	Mcpt8	-1.96323	8.77762	-7.33377	5.64459e-05	0.0197122	2.36283
ENSMUSG00000029378	protein_coding	Mcub	-1.94224	6.8279	-7.11187	7.10363e-05	0.0197122	2.14962
ENSMUSG00000038418	protein_coding	Egr1	-1.89322	8.96485	-5.3899	0.000515361	0.0289682	0.256921
ENSMUSG00000056758	protein_coding	Hmga2	-1.76292	10.7511	-7.18849	6.55759e-05	0.0197122	2.22397
ENSMUSG00000062345	protein_coding	Serpinb2	-1.71808	6.03965	-5.51082	0.000442849	0.0270796	0.40459
ENSMUSG00000030607	protein_coding	Acan	-1.64404	10.6355	-4.97192	0.000884332	0.0340664	-0.271659
ENSMUSG00000020607	protein_coding	Fam84a	-1.6353	9.83789	-6.20826	0.000191893	0.0224138	1.21145
ENSMUSG00000019960	protein_coding	Dusp6	-1.63397	10.889	-5.27228	0.000598432	0.0293431	0.111035
ENSMUSG00000045027	protein_coding	Prss22	-1.6052	8.8079	-8.2673	2.26614e-05	0.0197122	3.19249
ENSMUSG00000022156	protein_coding	Gzme	-1.52065	7.23487	-6.24847	0.000183212	0.0222847	1.2557
ENSMUSG00000022367	protein_coding	Has2	-1.47444	8.28132	-6.97424	8.2144e-05	0.0197122	2.01409
ENSMUSG00000026204	protein_coding	Ptprn	-1.46131	9.52843	-6.97392	8.21721e-05	0.0197122	2.01377
ENSMUSG00000034765	protein_coding	Dusp5	-1.46114	8.433	-7.7503	3.71719e-05	0.0197122	2.74604
ENSMUSG00000050578	protein_coding	Mmp13	-1.4569	9.50821	-8.38183	2.03763e-05	0.0197122	3.28723
ENSMUSG00000015134	protein_coding	Aldh1a3	-1.43674	12.562	-5.55218	0.000420663	0.0267849	0.454556
ENSMUSG00000024427	protein_coding	Spry4	-1.39731	8.5469	-4.58324	0.00149443	0.042751	-0.788574
ENSMUSG00000037868	protein_coding	Egr2	-1.3572	7.439	-9.14026	1.03687e-05	0.0197122	3.87924
ENSMUSG00000025582	protein_coding	Nptx1	-1.34199	5.71353	-8.96611	1.2058e-05	0.0197122	3.74855
ENSMUSG00000047562	protein_coding	Mmp10	-1.30942	6.66739	-7.97551	2.98706e-05	0.0197122	2.94437
ENSMUSG00000037613	protein_coding	Tnfrsf23	-1.29379	10.6036	-6.8114	9.78171e-05	0.0197122	1.85041
ENSMUSG00000022346	protein_coding	Myc	-1.28878	11.1679	-8.86416	1.31868e-05	0.0197122	3.67063
ENSMUSG00000031163	protein_coding	Glod5	-1.2839	6.69062	-6.75663	0.000103804	0.0197122	1.79454
ENSMUSG00000006445	protein_coding	Epha2	-1.27705	10.7789	-6.69512	0.000111013	0.0198484	1.73128
ENSMUSG00000074796	protein_coding	Slc4a11	-1.25737	8.60709	-7.30585	5.80854e-05	0.0197122	2.33636
ENSMUSG00000020581	protein_coding	Agr2	-1.25593	7.04353	-7.61982	4.22887e-05	0.0197122	2.62833
ENSMUSG00000024912	protein_coding	Fosl1	-1.25411	7.60328	-8.75532	1.45224e-05	0.0197122	3.58627
ENSMUSG00000049128	protein_coding	Ivl	-1.24254	5.38749	-7.78538	3.59153e-05	0.0197122	2.77734
ENSMUSG00000005364	protein_coding	Il5ra	-1.23853	11.1244	-7.81551	3.48736e-05	0.0197122	2.80409
ENSMUSG00000035373	protein_coding	Ccl7	-1.22512	6.93922	-5.71082	0.000346136	0.0262848	0.643707
ENSMUSG00000022227	protein_coding	Mcpt1	-1.21491	11.4268	-4.55126	0.00156189	0.0434579	-0.832193
ENSMUSG00000033730	protein_coding	Egr3	-1.19782	5.74753	-9.47419	7.81442e-06	0.0197122	4.12154
ENSMUSG00000030017	protein_coding	Reg3g	-1.17304	9.95691	-4.64803	0.00136719	0.0403752	-0.700721
ENSMUSG00000028364	protein_coding	Tnc	-1.16358	12.5964	-5.66268	0.000367103	0.0262848	0.586732
ENSMUSG00000050558	protein_coding	Prokr2	-1.16222	6.74098	-5.47754	0.00046163	0.0277405	0.36418
ENSMUSG00000030000	protein_coding	Add2	-1.15707	8.75793	-8.13629	2.56285e-05	0.0197122	3.08229
ENSMUSG00000000317	protein_coding	Bcl6b	-1.14157	6.85862	-8.68486	1.54665e-05	0.0197122	3.531
ENSMUSG00000032281	protein_coding	Acsbg1	-1.11898	9.65315	-6.77506	0.000101746	0.0197122	1.81339
ENSMUSG00000045502	protein_coding	Hcar2	-1.11774	7.08882	-4.48243	0.00171847	0.0449397	-0.926613
ENSMUSG00000029377	protein_coding	Ereg	-1.11668	5.91882	-6.40709	0.000152927	0.0209625	1.42792
ENSMUSG00000028217	protein_coding	Cdh17	-1.11336	11.5706	-4.62783	0.00140557	0.0412316	-0.728045
ENSMUSG00000046093	protein_coding	Hpcal4	-1.1094	6.92599	-7.46786	4.92483e-05	0.0197122	2.48858
ENSMUSG00000031910	protein_coding	Has3	-1.09898	7.94728	-5.75466	0.000328172	0.0260277	0.695285
ENSMUSG00000068735	protein_coding	Trp53i11	-1.09266	9.2453	-7.99246	2.93888e-05	0.0197122	2.95905
ENSMUSG00000071356	protein_coding	Reg3b	-1.09208	12.0035	-7.03222	7.72471e-05	0.0197122	2.0715
ENSMUSG00000017737	protein_coding	Mmp9	-1.09129	9.44866	-4.4914	0.00169715	0.0446785	-0.914272
ENSMUSG00000017607	protein_coding	Tns4	-1.08038	12.3938	-5.69998	0.000350741	0.0262848	0.630909
ENSMUSG00000051855	protein_coding	Mest	-1.07262	6.7256	-6.81981	9.69318e-05	0.0197122	1.85895
ENSMUSG00000046733	protein_coding	Gprc5a	-1.07071	10.7241	-9.42331	8.15412e-06	0.0197122	4.0853
ENSMUSG00000010751	protein_coding	Tnfrsf22	-1.0492	9.98531	-7.62795	4.19479e-05	0.0197122	2.63573
ENSMUSG00000046711	protein_coding	Hmga1	-1.03711	12.16	-5.19692	0.00065924	0.029628	0.0163918
ENSMUSG00000079516	protein_coding	Reg3a	-1.02138	10.5487	-5.9474	0.000260413	0.0244773	0.91847
ENSMUSG00000032487	protein_coding	Ptgs2	-1.01537	8.60771	-5.27915	0.000593199	0.0293431	0.119618
ENSMUSG00000008845	protein_coding	Cd163	-1.00987	6.65062	-5.35933	0.000535671	0.0290867	0.219222
ENSMUSG00000082361	protein_coding	Btc	-1.00983	8.71072	-6.34053	0.00016491	0.0211922	1.35611
ENSMUSG00000046223	protein_coding	Plaur	-1.00365	11.2227	-7.46398	4.94414e-05	0.0197122	2.48498
ENSMUSG00000079852	protein_coding	Klra4	-0.994516	6.25511	-4.37204	0.00200593	0.0485229	-1.07961
ENSMUSG00000042793	protein_coding	Lgr6	-0.986283	8.58013	-6.36503	0.000160383	0.0210475	1.38262
ENSMUSG00000030048	protein_coding	Gkn3	-0.985071	8.37619	-6.11406	0.000214047	0.0233369	1.10685
ENSMUSG00000022076	protein_coding	Klhl1	-0.983963	8.92431	-4.68547	0.00129902	0.0394301	-0.650255
ENSMUSG00000031871	protein_coding	Cdh5	-0.978691	9.53348	-6.22395	0.000188455	0.0223014	1.22874
ENSMUSG00000045349	protein_coding	Sh2d5	-0.970833	6.88782	-5.58793	0.000402459	0.0264995	0.497526
ENSMUSG00000006777	protein_coding	Krt23	-0.958707	9.62257	-5.3965	0.000511086	0.0289682	0.265042
ENSMUSG00000025804	protein_coding	Ccr1	-0.956656	9.93527	-6.16498	0.000201744	0.0228862	1.16355
ENSMUSG00000035352	protein_coding	Ccl12	-0.94678	7.23575	-5.29787	0.000579194	0.0293143	0.142962
ENSMUSG00000050931	protein_coding	Sgms2	-0.94544	12.2461	-7.76636	3.65907e-05	0.0197122	2.76039
ENSMUSG00000029372	protein_coding	Ppbp	-0.941587	4.66276	-4.6018	0.00145674	0.0421123	-0.763349
ENSMUSG00000020641	protein_coding	Rsad2	-0.933186	7.0134	-6.48902	0.000139469	0.0206901	1.51542
ENSMUSG00000004098	protein_coding	Col5a3	-0.928204	9.9296	-5.88038	0.000282065	0.024885	0.84151
ENSMUSG00000024486	protein_coding	Hbegf	-0.928177	10.7234	-7.40137	5.26822e-05	0.0197122	2.42651
ENSMUSG00000041378	protein_coding	Cldn5	-0.924436	6.83667	-5.94183	0.000262143	0.0244999	0.912096
ENSMUSG00000027977	protein_coding	Ndst3	-0.919792	6.35897	-6.43584	0.000148049	0.0206901	1.45873
ENSMUSG00000027978	protein_coding	Prss12	-0.916607	6.24891	-4.74322	0.00120096	0.0390124	-0.572856
ENSMUSG00000031530	protein_coding	Dusp4	-0.91653	10.5053	-4.74075	0.001205	0.0390124	-0.576164
ENSMUSG00000047104	protein_coding	Pbp2	-0.912652	8.87625	-5.60747	0.000392872	0.0264995	0.52093
ENSMUSG00000019122	protein_coding	Ccl9	-0.905446	9.75895	-4.68157	0.00130594	0.0395607	-0.655497
ENSMUSG00000032226	protein_coding	Gcnt3	-0.893664	10.5333	-5.17436	0.000678726	0.0297911	-0.0121231
ENSMUSG00000003545	protein_coding	Fosb	-0.887725	5.88621	-6.47534	0.000141622	0.0206901	1.50088
ENSMUSG00000020205	protein_coding	Phlda1	-0.883558	8.48564	-4.70268	0.00126893	0.0392366	-0.627138
ENSMUSG00000022438	protein_coding	Parvb	-0.881484	9.40229	-5.39588	0.000511489	0.0289682	0.264274
ENSMUSG00000038067	protein_coding	Csf3	-0.88072	6.93515	-5.63432	0.000380101	0.0264128	0.552995
ENSMUSG00000021765	protein_coding	Fst	-0.878851	9.04213	-6.43359	0.000148424	0.0206901	1.45633
ENSMUSG00000050747	protein_coding	Trim15	-0.857744	7.48838	-6.20719	0.00019213	0.0224138	1.21028
ENSMUSG00000024440	protein_coding	Pcdh12	-0.856555	7.07149	-4.50728	0.00166008	0.0446785	-0.89244
ENSMUSG00000042268	protein_coding	Slc26a9	-0.856362	9.96639	-7.27029	6.02507e-05	0.0197122	2.3025
ENSMUSG00000028967	protein_coding	Errfi1	-0.854857	12.0298	-5.31379	0.000567564	0.0290867	0.162772
ENSMUSG00000022057	protein_coding	Adamdec1	-0.851494	8.68791	-4.94803	0.00091273	0.0345138	-0.302719
ENSMUSG00000042306	protein_coding	S100a14	-0.85082	10.3436	-4.70766	0.00126037	0.0392366	-0.620457
ENSMUSG00000034528	protein_coding	Hsd17b13	-0.845506	6.28537	-5.66272	0.000367087	0.0262848	0.586775
ENSMUSG00000041695	protein_coding	Kcnj2	-0.839964	7.48711	-4.93151	0.000932956	0.0346415	-0.324263
ENSMUSG00000030247	protein_coding	Kcnj8	-0.82811	7.35385	-6.93417	8.57269e-05	0.0197122	1.97415
ENSMUSG00000000982	protein_coding	Ccl3	-0.825892	7.27773	-6.01102	0.000241534	0.0238671	0.99087
ENSMUSG00000022226	protein_coding	Mcpt2	-0.823074	11.5641	-6.7115	0.000109042	0.0198484	1.74817
ENSMUSG00000023000	protein_coding	Dhh	-0.822107	7.60597	-6.80869	9.81043e-05	0.0197122	1.84765
ENSMUSG00000030162	protein_coding	Olr1	-0.817127	8.01181	-6.70376	0.000109969	0.0198484	1.74019
ENSMUSG00000036960	protein_coding	Clca2	-0.813894	5.723	-6.86087	9.27337e-05	0.0197122	1.90052
ENSMUSG00000031444	protein_coding	F10	-0.81041	7.38574	-4.63226	0.00139706	0.0411095	-0.72205
ENSMUSG00000026062	protein_coding	Slc9a2	-0.808918	8.03251	-4.97878	0.000876345	0.0339976	-0.262746
ENSMUSG00000031551	protein_coding	Ido1	-0.806514	6.84222	-5.05326	0.000794567	0.0322712	-0.166572
ENSMUSG00000030249	protein_coding	Abcc9	-0.803346	9.236	-5.59223	0.000400325	0.0264995	0.502687
ENSMUSG00000013089	protein_coding	Etv5	-0.795669	10.3786	-8.36258	2.07419e-05	0.0197122	3.27141
ENSMUSG00000035385	protein_coding	Ccl2	-0.793209	7.98402	-4.37429	0.00199957	0.0484778	-1.07647
ENSMUSG00000037106	protein_coding	Fer1l6	-0.793205	5.97328	-6.38492	0.000156809	0.0210475	1.40407
ENSMUSG00000001507	protein_coding	Itga3	-0.793125	12.9582	-6.87061	9.17675e-05	0.0197122	1.91035
ENSMUSG00000032691	protein_coding	Nlrp3	-0.792554	7.41201	-7.96319	3.02263e-05	0.0197122	2.93367
ENSMUSG00000068341	protein_coding	Reg3d	-0.79188	8.53705	-6.15104	0.000205034	0.0229026	1.14807
ENSMUSG00000027399	protein_coding	Il1a	-0.785412	7.38943	-6.24356	0.00018425	0.0222847	1.25031
ENSMUSG00000067219	protein_coding	Nipal1	-0.780973	7.68453	-5.76371	0.000324592	0.0260277	0.705893
ENSMUSG00000027435	protein_coding	Cd93	-0.780753	10.3344	-5.2909	0.000584367	0.0293431	0.134276
ENSMUSG00000020178	protein_coding	Adora2a	-0.779922	7.94622	-6.43994	0.000147368	0.0206901	1.46312
ENSMUSG00000028680	protein_coding	Plk3	-0.776851	8.09354	-7.05996	7.5019e-05	0.0197122	2.0988
ENSMUSG00000049130	protein_coding	C5ar1	-0.766083	8.49935	-5.17822	0.000675348	0.0297911	-0.00723843
ENSMUSG00000036938	protein_coding	Try5	-0.764718	12.2524	-5.62991	0.000382166	0.0264128	0.547737
ENSMUSG00000034320	protein_coding	Slc26a2	-0.749545	12.1592	-5.99435	0.00024633	0.0238671	0.971966
ENSMUSG00000005413	protein_coding	Hmox1	-0.741208	10.5662	-4.76323	0.00116888	0.038377	-0.546167
ENSMUSG00000038963	protein_coding	Slco4a1	-0.740351	7.71288	-6.22492	0.000188244	0.0223014	1.22981
ENSMUSG00000020439	protein_coding	Smtn	-0.739042	9.26448	-6.40724	0.000152901	0.0209625	1.42808
ENSMUSG00000026938	protein_coding	Fcna	-0.737302	6.9795	-5.8779	0.000282904	0.024885	0.838646
ENSMUSG00000026712	protein_coding	Mrc1	-0.734668	10.925	-5.47093	0.000465461	0.0277405	0.356136
ENSMUSG00000022181	protein_coding	C6	-0.733071	6.15733	-7.09634	7.22028e-05	0.0197122	2.13445
ENSMUSG00000038264	protein_coding	Sema7a	-0.729252	9.44038	-7.13035	6.96748e-05	0.0197122	2.16762
ENSMUSG00000026414	protein_coding	Tnnt2	-0.727498	9.73834	-5.66441	0.000366326	0.0262848	0.588786
ENSMUSG00000022102	protein_coding	Dok2	-0.727158	8.57361	-4.92731	0.000938168	0.0347566	-0.329739
ENSMUSG00000054951	protein_coding	9130008F23Rik	-0.726117	10.1794	-7.94805	3.06699e-05	0.0197122	2.9205
ENSMUSG00000027397	protein_coding	Slc20a1	-0.718772	10.6694	-7.54656	4.54984e-05	0.0197122	2.56132
ENSMUSG00000029334	protein_coding	Prkg2	-0.717756	11.1071	-6.73298	0.000106513	0.0198484	1.77028
ENSMUSG00000035828	protein_coding	Pim3	-0.716926	9.78074	-8.01449	2.87755e-05	0.0197122	2.97808
ENSMUSG00000002289	protein_coding	Angptl4	-0.716278	10.5533	-7.06264	7.48077e-05	0.0197122	2.10143
ENSMUSG00000017724	protein_coding	Etv4	-0.715807	10.6178	-5.20579	0.000651746	0.0296149	0.0275789
ENSMUSG00000028339	protein_coding	Col15a1	-0.71204	12.0362	-6.01103	0.000241529	0.0238671	0.990888
ENSMUSG00000046280	protein_coding	She	-0.705187	6.10023	-7.09716	7.21408e-05	0.0197122	2.13525
ENSMUSG00000045362	protein_coding	Tnfrsf26	-0.703627	6.69764	-6.5675	0.000127785	0.0206072	1.59834
ENSMUSG00000066684	protein_coding	Pilrb1	-0.696783	8.43048	-5.31708	0.000565193	0.0290867	0.16686
ENSMUSG00000031549	protein_coding	Ido2	-0.696551	6.19504	-5.22994	0.000631805	0.0294407	0.0579798
ENSMUSG00000040584	protein_coding	Abcb1a	-0.693466	10.2464	-4.76811	0.0011612	0.0383545	-0.53967
ENSMUSG00000091971	protein_coding	Hspa1a	-0.687423	5.50407	-5.56501	0.000414029	0.0264995	0.469999
ENSMUSG00000028341	protein_coding	Nr4a3	-0.686765	6.52779	-5.38892	0.000516001	0.0289682	0.255711
ENSMUSG00000050370	protein_coding	Ch25h	-0.680247	6.02265	-5.23901	0.000624492	0.0294407	0.0693644
ENSMUSG00000054871	protein_coding	Tmem158	-0.678925	7.33222	-4.77228	0.00115468	0.038216	-0.534124
ENSMUSG00000018916	protein_coding	Csf2	-0.676504	4.57413	-7.29026	5.90244e-05	0.0197122	2.32153
ENSMUSG00000022534	protein_coding	Mefv	-0.675865	8.07355	-4.38554	0.00196815	0.0482169	-1.0608
ENSMUSG00000051022	protein_coding	Hs3st1	-0.673846	10.0338	-6.57787	0.000126323	0.0205732	1.60923
ENSMUSG00000029648	protein_coding	Flt1	-0.673683	11.4241	-4.54272	0.00158046	0.0436191	-0.843867
ENSMUSG00000023034	protein_coding	Nr4a1	-0.664852	8.41462	-6.80093	9.89318e-05	0.0197122	1.83976
ENSMUSG00000027221	protein_coding	Chst1	-0.659741	6.18351	-6.44205	0.000147018	0.0206901	1.46537
ENSMUSG00000075122	protein_coding	Cd80	-0.654476	7.31818	-4.66059	0.0013439	0.040112	-0.683762
ENSMUSG00000037035	protein_coding	Inhbb	-0.651407	8.57025	-5.67583	0.000361241	0.0262848	0.602334
ENSMUSG00000041842	protein_coding	Fhdc1	-0.651107	8.76535	-4.83255	0.00106468	0.0371824	-0.454197
ENSMUSG00000022220	protein_coding	Adcy4	-0.648747	7.50925	-6.61855	0.000120765	0.0203529	1.65179
ENSMUSG00000023078	protein_coding	Cxcl13	-0.641699	5.75857	-4.71356	0.00125029	0.0392366	-0.612538
ENSMUSG00000023905	protein_coding	Tnfrsf12a	-0.639592	11.9302	-5.23625	0.000626707	0.0294407	0.0659027
ENSMUSG00000020181	protein_coding	Nav3	-0.636409	7.6206	-5.54273	0.000425623	0.0267849	0.443164
ENSMUSG00000032125	protein_coding	Robo4	-0.636347	8.36049	-5.6074	0.000392905	0.0264995	0.520848
ENSMUSG00000053716	protein_coding	Dusp7	-0.634393	9.35733	-6.97257	8.22897e-05	0.0197122	2.01243
ENSMUSG00000000555	protein_coding	Itga5	-0.632573	11.2183	-5.66173	0.00036753	0.0262848	0.585604
ENSMUSG00000024529	protein_coding	Lox	-0.630283	11.2769	-5.08738	0.000759898	0.0316885	-0.122811
ENSMUSG00000034394	protein_coding	Lif	-0.630221	9.25364	-5.98169	0.000250046	0.0240527	0.957566
ENSMUSG00000033191	protein_coding	Tie1	-0.627431	8.63831	-5.54873	0.000422468	0.0267849	0.450394
ENSMUSG00000020601	protein_coding	Trib2	-0.622008	7.40946	-6.97009	8.25071e-05	0.0197122	2.00997
ENSMUSG00000037679	protein_coding	Inf2	-0.62081	10.7024	-5.48256	0.000458746	0.0277405	0.370278
ENSMUSG00000059336	protein_coding	Slc14a1	-0.617641	5.93783	-4.71589	0.00124634	0.0392366	-0.609423
ENSMUSG00000028927	protein_coding	Padi2	-0.615323	9.1925	-6.95238	8.40774e-05	0.0197122	1.99233
ENSMUSG00000020407	protein_coding	Upp1	-0.613751	9.47171	-4.49415	0.00169065	0.0446785	-0.910481
ENSMUSG00000039231	protein_coding	Suv39h1	-0.611995	10.7527	-8.05323	2.77306e-05	0.0197122	3.01141
ENSMUSG00000024190	protein_coding	Dusp1	-0.610451	9.27641	-7.06717	7.44513e-05	0.0197122	2.10588
ENSMUSG00000001403	protein_coding	Ube2c	-0.603642	9.83366	-4.56008	0.00154297	0.043335	-0.820147
ENSMUSG00000039167	protein_coding	Adgrl4	-0.603066	8.38585	-4.47818	0.00172867	0.0451348	-0.932465
ENSMUSG00000070407	protein_coding	Hs3st3b1	-0.600469	6.81275	-5.17053	0.00068209	0.0297911	-0.0169643
ENSMUSG00000015468	protein_coding	Notch4	-0.595958	8.28903	-6.16946	0.000200699	0.0228862	1.16853
ENSMUSG00000004540	protein_coding	Psg17	-0.595942	6.7057	-6.31395	0.00016998	0.0216745	1.32724
ENSMUSG00000031628	protein_coding	Casp3	-0.594109	11.8578	-5.59047	0.000401199	0.0264995	0.500572
ENSMUSG00000002603	protein_coding	Tgfb1	-0.591881	10.5606	-6.37778	0.000158083	0.0210475	1.39637
ENSMUSG00000041445	protein_coding	Mmrn2	-0.590725	8.23036	-5.56715	0.000412934	0.0264995	0.472571
ENSMUSG00000029154	protein_coding	Cwh43	-0.590032	5.20327	-4.50486	0.00166568	0.0446785	-0.895769
ENSMUSG00000030643	protein_coding	Rab30	0.590406	7.72873	4.71677	0.00124486	0.0392366	-0.608247
ENSMUSG00000067430	protein_coding	Zfp763	0.595814	8.78096	4.75343	0.00118448	0.0386578	-0.559236
ENSMUSG00000031431	protein_coding	Tsc22d3	0.595949	11.0209	6.10441	0.000216472	0.0233369	1.09605
ENSMUSG00000041731	protein_coding	Pgm5	0.597705	4.6572	5.12172	0.000726656	0.0308795	-0.0789621
ENSMUSG00000053647	protein_coding	Gper1	0.603991	5.2979	5.93063	0.000265656	0.024688	0.899276
ENSMUSG00000051242	protein_coding	Pcdhb9	0.608506	7.97708	6.6793	0.000112954	0.019939	1.71493
ENSMUSG00000045193	protein_coding	Cirbp	0.608788	9.32502	4.93243	0.000931813	0.0346415	-0.323057
ENSMUSG00000015093	protein_coding	Clic3	0.622218	7.65867	7.37907	5.38924e-05	0.0197122	2.40557
ENSMUSG00000025887	protein_coding	Casp12	0.624751	10.9593	4.48791	0.00170541	0.0447755	-0.919072
ENSMUSG00000041577	protein_coding	Prelp	0.62506	10.5262	4.35291	0.00206078	0.0494321	-1.10631
ENSMUSG00000037315	protein_coding	Jade3	0.626399	9.69338	5.32162	0.000561937	0.0290867	0.1725
ENSMUSG00000015452	protein_coding	Ager	0.628547	7.52625	6.75534	0.000103951	0.0197122	1.79321
ENSMUSG00000001313	protein_coding	Rnd2	0.628755	8.15447	5.6186	0.000387524	0.0264995	0.534231
ENSMUSG00000028357	protein_coding	Kif12	0.629597	11.0235	7.82956	3.43992e-05	0.0197122	2.81653
ENSMUSG00000037032	protein_coding	Apbb1	0.634455	9.2889	6.25356	0.000182144	0.0222847	1.26128
ENSMUSG00000067889	protein_coding	Sptbn2	0.635057	8.67037	8.15888	2.50877e-05	0.0197122	3.10143
ENSMUSG00000050199	protein_coding	Lgr4	0.636742	10.1376	7.29011	5.90333e-05	0.0197122	2.32139
ENSMUSG00000034161	protein_coding	Scx	0.63811	7.8883	6.47528	0.000141633	0.0206901	1.50081
ENSMUSG00000026971	protein_coding	Itgb6	0.641407	9.23849	7.0031	7.96656e-05	0.0197122	2.04272
ENSMUSG00000046312	protein_coding	AI464131	0.645929	8.2225	4.54063	0.00158504	0.0436723	-0.846727
ENSMUSG00000075590	protein_coding	Nrbp2	0.649062	10.3901	6.88223	9.0629e-05	0.0197122	1.92205
ENSMUSG00000062563	protein_coding	Cys1	0.655577	9.35148	6.00701	0.000242678	0.0238671	0.986328
ENSMUSG00000046818	protein_coding	Ddit4l	0.665904	9.41521	5.12409	0.000724426	0.0308795	-0.0759503
ENSMUSG00000038776	protein_coding	Ephx1	0.667847	10.9588	4.59098	0.00147859	0.0425943	-0.778052
ENSMUSG00000043461	protein_coding	Sptssb	0.670266	10.625	4.46437	0.0017623	0.0457225	-0.951517
ENSMUSG00000028558	protein_coding	Calr4	0.672367	4.63973	4.95923	0.000899295	0.0342711	-0.288145
ENSMUSG00000001095	protein_coding	Slc13a2	0.676214	7.15878	6.52721	0.000133643	0.0206901	1.55588
ENSMUSG00000044026	protein_coding	Slc35g1	0.677927	10.711	7.28635	5.92619e-05	0.0197122	2.31781
ENSMUSG00000045761	protein_coding	Togaram2	0.681513	4.50355	7.29598	5.86777e-05	0.0197122	2.32698
ENSMUSG00000019989	protein_coding	Enpp3	0.686454	7.97595	6.71782	0.000108291	0.0198484	1.75468
ENSMUSG00000049555	protein_coding	Tmie	0.689927	8.23095	7.65483	4.08435e-05	0.0197122	2.66012
ENSMUSG00000029260	protein_coding	Ugt2b34	0.701047	12.5707	4.87474	0.00100622	0.035903	-0.398611
ENSMUSG00000025347	protein_coding	Mettl7b	0.707866	5.08328	5.67118	0.000363305	0.0262848	0.596811
ENSMUSG00000034614	protein_coding	Pik3ip1	0.724815	9.47053	4.84639	0.00104512	0.0368118	-0.43594
ENSMUSG00000044646	protein_coding	Zbtb7c	0.727135	9.56842	5.54428	0.000424806	0.0267849	0.445031
ENSMUSG00000025900	protein_coding	Rp1	0.741804	4.22135	4.55039	0.00156378	0.0434579	-0.833387
ENSMUSG00000019732	protein_coding	Calr3	0.742755	7.51115	6.59666	0.000123722	0.0205566	1.62891
ENSMUSG00000003617	protein_coding	Cp	0.74732	14.9758	4.58899	0.00148264	0.0426362	-0.780751
ENSMUSG00000028415	protein_coding	Spink4	0.75905	7.24857	5.72931	0.000338431	0.0261658	0.665501
ENSMUSG00000032323	protein_coding	Cyp11a1	0.759724	5.63798	5.1557	0.000695314	0.0300979	-0.0357673
ENSMUSG00000015090	protein_coding	Ptgds	0.773351	7.51875	5.84391	0.000294665	0.0251946	0.799349
ENSMUSG00000022537	protein_coding	Tmem44	0.776049	8.6708	5.19808	0.00065825	0.029628	0.0178622
ENSMUSG00000006221	protein_coding	Hspb7	0.777957	6.78732	5.59411	0.000399401	0.0264995	0.504932
ENSMUSG00000021850	protein_coding	1700011H14Rik	0.807043	8.96007	5.32044	0.000562776	0.0290867	0.171045
ENSMUSG00000027188	protein_coding	Pamr1	0.814418	11.89	5.79555	0.000312333	0.02556	0.74311
ENSMUSG00000030862	protein_coding	Cpxm2	0.822883	10.4605	5.66755	0.000364922	0.0262848	0.592509
ENSMUSG00000030340	protein_coding	Scnn1a	0.834848	8.46414	5.42048	0.000495879	0.0289145	0.294482
ENSMUSG00000028635	protein_coding	Edn2	0.835637	6.83506	5.9932	0.000246666	0.0238671	0.970656
ENSMUSG00000009246	protein_coding	Trpm5	0.840307	6.41793	5.89986	0.000275577	0.024885	0.863948
ENSMUSG00000031891	protein_coding	Hsd11b2	0.850486	7.03299	5.23344	0.000628971	0.0294407	0.0623755
ENSMUSG00000025348	protein_coding	Itga7	0.856533	8.41986	4.64956	0.00136433	0.0403752	-0.698651
ENSMUSG00000052117	protein_coding	D630039A03Rik	0.862826	8.37529	4.55823	0.00154693	0.0433483	-0.822681
ENSMUSG00000062826	protein_coding	Ces2f	0.877296	5.17942	5.34328	0.000546686	0.0290867	0.19936
ENSMUSG00000022758	protein_coding	P2rx6	0.8852	5.6487	5.31371	0.000567622	0.0290867	0.162672
ENSMUSG00000026308	protein_coding	Klhl30	0.887456	6.83072	7.28879	5.91133e-05	0.0197122	2.32014
ENSMUSG00000044968	protein_coding	Napepld	0.893233	8.82016	7.30376	5.82105e-05	0.0197122	2.33437
ENSMUSG00000031877	protein_coding	Ces2g	0.904871	10.9303	7.8585	3.34443e-05	0.0197122	2.84208
ENSMUSG00000051727	protein_coding	Kctd14	0.941133	7.57965	5.54083	0.00042663	0.0267849	0.440867
ENSMUSG00000021367	protein_coding	Edn1	0.95679	8.73188	6.61485	0.000121259	0.0203529	1.64793
ENSMUSG00000070368	protein_coding	Prok1	0.960129	5.52454	5.2243	0.000636408	0.0295524	0.0508794
ENSMUSG00000052520	protein_coding	Cyp2j5	0.971454	8.64448	5.59653	0.000398208	0.0264995	0.507835
ENSMUSG00000044313	protein_coding	Mab21l3	0.973646	7.91992	4.71311	0.00125106	0.0392366	-0.613149
ENSMUSG00000040093	protein_coding	Bmf	0.97606	11.0857	5.51083	0.000442844	0.0270796	0.404601
ENSMUSG00000027966	protein_coding	Col11a1	0.984439	8.35219	5.60869	0.000392283	0.0264995	0.522386
ENSMUSG00000026380	protein_coding	Tfcp2l1	0.984473	10.8691	5.05934	0.000788273	0.0320948	-0.158769
ENSMUSG00000022996	protein_coding	Wnt10b	0.985214	6.33887	6.36404	0.000160565	0.0210475	1.38154
ENSMUSG00000038319	protein_coding	Kcnh2	0.992197	6.99601	5.87078	0.000285322	0.0249414	0.830437
ENSMUSG00000030554	protein_coding	Synm	0.993579	9.15078	4.96503	0.000892427	0.034218	-0.280612
ENSMUSG00000027656	protein_coding	Wisp2	1.00867	8.23579	5.31425	0.000567229	0.0290867	0.16335
ENSMUSG00000024254	protein_coding	Abcg8	1.02942	5.03943	4.99007	0.000863384	0.0337335	-0.24811
ENSMUSG00000058914	protein_coding	C1qtnf3	1.02945	6.4603	4.73387	0.00121628	0.0390124	-0.585351
ENSMUSG00000034227	protein_coding	Foxj1	1.05442	7.47703	7.09881	7.20159e-05	0.0197122	2.13687
ENSMUSG00000039323	protein_coding	Igfbp2	1.08517	8.51883	8.02577	2.84668e-05	0.0197122	2.9878
ENSMUSG00000026109	protein_coding	Tmeff2	1.08527	7.9542	4.67743	0.00131335	0.0397119	-0.661075
ENSMUSG00000015519	protein_coding	2310057J18Rik	1.08652	10.1559	6.27055	0.000178628	0.0222734	1.2799
ENSMUSG00000069922	protein_coding	Ces3a	1.08956	5.03574	7.46375	4.94529e-05	0.0197122	2.48476
ENSMUSG00000017453	protein_coding	Pipox	1.16362	8.17609	5.32071	0.000562586	0.0290867	0.171375
ENSMUSG00000022860	protein_coding	Chodl	1.27008	6.10689	5.5162	0.000439895	0.0270796	0.411099
ENSMUSG00000038670	protein_coding	Mybpc2	1.29515	7.8802	6.35346	0.000162504	0.0210475	1.3701
ENSMUSG00000022206	protein_coding	Npr3	1.36265	8.29805	4.91343	0.000955644	0.0349912	-0.347887
ENSMUSG00000024292	protein_coding	Cyp4f14	1.37994	6.00031	5.01269	0.000838041	0.0330574	-0.218855
ENSMUSG00000054252	protein_coding	Fgfr3	1.81732	9.35003	6.04511	0.000232035	0.0238671	1.02942
ENSMUSG00000027761	protein_coding	Aadac	1.84256	9.12956	5.38504	0.000518531	0.0290113	0.250941
